# Quiescent Cells Exhibit a Senescence-Like Secretory Phenotype

**DOI:** 10.64898/2026.11.15.766855

**Authors:** Azucena Rocha, Radha Kalekar, John Sedivy, Nicola Neretti

## Abstract

Cellular quiescence is traditionally considered a reversible state of cell cycle arrest, distinct from senescence, which is associated with a characteristic senescence-associated secretory phenotype (SASP). However, whether quiescent cells exhibit a comparable secretory program remains poorly understood. Here, we identify and characterize a Quiescence-Associated Secretory Phenotype (QASP) by integrating single-cell and bulk RNA sequencing datasets from human fibroblasts and preadipocytes. We find that quiescent cells exhibit increased expression of genes encoding inflammatory mediators and extracellular matrix-associated proteins, with substantial overlap between the QASP and SASP. This transcriptional program is highly heterogeneous, varying across cell types, quiescence induction methods, and environmental oxygen levels. In particular, contact inhibition induces a stronger inflammatory signature than serum withdrawal in several cellular contexts. Multiplexed cytokine profiling demonstrated active secretion of inflammatory mediators, including IL-1*β*, IL-6, IL-15, and CCL2, in quiescent fibroblasts, with secretion levels varying by induction method and generally higher following contact inhibition than serum withdrawal. Analysis of single-cell transcriptomic data from human lung tissue further reveals increased QASP-associated gene expression in idiopathic pulmonary fibrosis (IPF), particularly in myofibroblasts, linking this phenotype to inflammatory signaling and extracellular matrix remodeling. Together, these findings identify the QASP as a context-dependent secretory program that shares features with the SASP and may contribute to inflammatory signaling and extracellular matrix remodeling in both physiological and pathological conditions.
