## Supplementary Table S1. QASP and SASP gene lists and their reported overlap. for "Quiescent Cells Exhibit a Senescence-Like Secretory Phenotype"

### Sheet: Supplementary Table S1
SASP_Genes	QASP_Genes	Overlap_Genes
C3	APOD	C3
SFRP4	SLIT3	SFRP4
APOD	FAM20A	APOD
EREG	C1S	EREG
TGFB2	DCN	TGFB2
COL8A1	CPXM2	COL8A1
PAPPA	PODN	PAPPA
AGRN	OLFML1	AGRN
IGFBP5	CPQ	IGFBP5
RARRES2	PLA2R1	RARRES2
ADAMTS5	LAMA4	ADAMTS5
PRXL2A	EFEMP1	PRXL2A
IL1B	LOXL4	IL1B
CFH	VEGFA	CFH
IGFBP2	COL8A1	IGFBP2
SRPX2	FMOD	SRPX2
CREG1	APP	CREG1
FBLN1	B2M	FBLN1
MAMDC2	SFRP1	MAMDC2
ASPN	ECM2	ASPN
DPP4	IL6ST	DPP4
PAM	IGF2	PAM
LOXL2	MFAP5	LOXL2
SEMA3D	EGFL6	SEMA3D
FMOD	CST3	FMOD
GDF15	LGALS3BP	GDF15
SPON2	TNXB	SPON2
CCL2	CCN5	CCL2
COL4A4	WNT2	COL4A4
LOXL4	SRPX	LOXL4
C1QTNF1	MUC1	C1QTNF1
EPDR1	SECTM1	EPDR1
SOD3	VSTM4	SOD3
CXCL1	LTBP1	CXCL1
IL32	CFH	IL32
IL1A	SERPING1	IL1A
PDGFRL	PDGFRL	PDGFRL
ITIH5	IGFBP5	ITIH5
ADAMTS12	C1QTNF1	ADAMTS12
LIPH	COL6A1	LIPH
PCSK5	COL6A2	PCSK5
ISG15	TIMP1	ISG15
CPXM2	WNT5A	CPXM2
SPON1	THBS1	SPON1
ACP3	SOD3	ACP3
NTN4	LOXL1	NTN4
CLU	HTRA1	CLU
COL4A3	SPOCK1
HPSE2	CCL2
CCL7	HLA-E
SAA1	NUCB1
EBI3	RGMA
SPINT1	COL15A1
ANOS1	LUM
PDGFD	CLEC3B
EGFL7	WNT11
CSF2	PROS1
A2M	COL1A2
LAMA3	LGALS3
MGP	COL3A1
CXCL6	ITM2B
CXADR	HGF
METTL24	IL6
STC1	OLFM2
PTPRZ1	CCN4
IL12A	GDF7
CCL11	COL5A1
LIPG	LTBP3
SORL1	PAM
CXCL8	PTX3
MAPT	ANGPTL2
ST6GAL1	DPP4
FOLR3	FBLN7
MMP24	COL1A1
GPLD1	LAMB1
MMP12	CTSB
PI3	FAM20C
CCL5	COL8A2
SAA2	SDC4
BMP2	MAPT
IL34	PTK7
CSF3	ADAMTSL4
WNT9A	BMP1
BRINP2	TNFRSF1A
CXCL16	ADAMTS12
CFI	SRPX2
PCSK1N	SEMA3B
BTC	ADAMTS10
TNFSF15	COL14A1
CFHR3	CLUL1
CXCL5	C1RL
IL4I1	PRELP
NTN1	MFAP4
CETP	MFGE8
TG	SEMA3C
CXCL3	IL32
IL7	C3
PCSK9	TGFBR3
DKK2	OMD
AFP	PDGFD
CILP2	APOL4
CSF2RA	ERAP1
ADAM28	FBLN2
CATSPERG	LAMA2
ADGRB1	COL5A3
CXCL10	METTL24
TGFA	NTF3
ESM1	THSD4
NRG1	ADAMTS14
SERPINE2	APOL1
SCG2	NPTX1
MMP1	CD55
PLAT	SELENOP
CCL20	LAMA5
QPCT	LTBP4
SPOCK1	CFD
TREM1	PAPPA
CXCL11	IL15RA
MXRA5	RARRES2
TFPI2	INHBB
ANGPTL4	ADM
TGFBR2	TCN2
TIMP3	TSKU
SERPINA9	APLN
IGFBP1	SNED1
FGL2	ENPP2
IL33	GLDN
MFAP5	COL4A4
TNFAIP6	ZBED3
MMP3	PAMR1
SERPINE1	ADAMTSL5
IGIP	DPT
COL4A6	FGF7
PAPPA2	IL33
HHIP	FAP
LRRC17	VIT
SERPINI1	ACE
CD44	MASP1
TIMP1	IL1R1
WNT16	WNT9A
TGFBI	NTN1
FAM3C	GDF5
FLT1	SERPINF1
IL6	ACP3
F8	VCAN
ADAM23	COL10A1
COL4A5	BMPER
ERAP2	FSTL5
GDNF	ADAMTS15
FAS	IGFBP6
GPX3	IL1A
ACP7	EREG
NDNF	NRCAM
SFRP2	ISLR
CXCL2	ANGPTL4
IGFBP7	IL7
COL17A1	VASH1
HYAL3	MXRA5
FGF2	TIMP3
POSTN	NBL1
VEGFC	OLFML2A
HBEGF	CBLN3
NAMPT	STC1
CX3CL1	IL34
IGFBP3	ANGPTL1
SEMA3C	RSPO1
SMOC1	PODNL1
TFPI	SERPINE2
CD55	IGFBP4
BMP6	MMP2
CCL3	ANOS1
ABI3BP	INHBE
EDIL3	CCDC80
LAMB3	ADAMTS8
SPX	COL21A1
LAMC2	NXPH4
LTBP1	TNFRSF1B
INHBA	STC2
CST1	SFRP2
SERPINA12	ANKDD1A
PON2	FBLN1
PRSS3	IGIP
FAM177A1	CCL7
NBL1	CXCL6
ENDOD1	QPCT
FAP	PLAT
CD14	LIPC
CYB5D2	ADAMTS13
GHR	CILP
SLIT3	CEMIP
C5orf46	C4B
NUCB2	PLAC9
PTHLH	RSPO3
BMPER	OGN
IL1RAP	A2M
COLEC10	CA11
ITM2B	NTN4
PRSS23	MGP
NRCAM	COMP
PDGFB	C1orf54
MMP10	ERAP2
TFRC	CHRD
IL6ST	C4A
PLA2R1	AMY2B
SEMA3A	IL19
AMY2B	SCG5
ANXA1	CPZ
IFNE	NDNF
TWSG1	ADAM28
TNFSF13B	SFRP4
ADAM12	PLTP
FGF7	GDNF
LEP	CXCL2
ISM2	IGSF10
APOL1	SMPDL3A
NRP1	COL6A3
EPGN	SCUBE2
SMPD1	FGF1
SRPX	TNC
LIF	PRSS12
ANGPT1	CCL11
DKK1	ELANE
DIPK2A	THBS2
VSTM2L	AEBP1
THBS1	SBSN
PCDH12	COL26A1
MMP16	CD40
CCL4	CILP2
TNFRSF11B	C2
IGFL3	COL9A2
TEK	SLIT2
LOX	ADAMTS3
ABHD15	WFDC3
CTRB2	IGFBP2
CHI3L2	VWA1
LRP8	BMP4
COL22A1	PCOLCE2
CCL3L1	JCHAIN
XYLT1	IL16
CTRB1	TGFBI
OVGP1	FNDC1
TLL2	COL16A1
PDGFC	TAFA3
NXPE3	PCSK6
F3	AZU1
ULBP2	NPNT
MGAT4A	POSTN
CCN3	CES4A
WNT5A	NETO1
VCAN	CXCL16
PIBF1	IL1B
TNFSF14	PCOLCE
IL36RN	IGFBP3
IL1RL1	IGFBP7
CCN4	VWCE
SERPINA1	FGF9
IL1RN	HTRA3
FNDC1	CHI3L1
PLAU	TNFSF10
SLPI	PCSK1N
IDE	CFB
VWCE	MST1
FAM180A	DHRS13
SRGN	TGFB3
TSPEAR	ADAMTS9
NDP	PCDH12
TSLP	TNFSF13B
MANF	ADM2
IFNA1	C1QTNF7
TGM2	PSG1
GFOD1	WNT4
SERPINA10	EBI3
PLA2G10	EGFL8
LY96	ISM1
SPINK1	HPSE2
PNLIPRP3	CP
ADAM9	MMP24
TNFSF10	CPA3
AGGF1	RSPO2
FTCDNL1	PCSK5
PCDHA10	SERPINF2
IGFL2	CRLF1
CST4	CPXM1
NECTIN4	MMRN2
HPX	CHRDL1
ZG16B	ITIH5
VSTM4	LAMA3
KLKB1	COLQ
OLFM1	PSG9
TTC9B	CHI3L2
FDCSP	OVCH1
AIMP1	CGREF1
PCOLCE2	THBS4
SPRR2A	IGF1
ODAPH	WNT16
SERPINE3	CPAMD8
BMP3	PTN
INHBB	PAPPA2
SPP1	BMP3
GLDN	ANG
EDA	ADAMTS16
COMP	LEP
SERPIND1	VEGFD
CD160	MUC20
NTN5	ANGPT4
TNR	CXCL14
LGI3	PRSS27
ENPP3	ASPN
GNRH1	FGF17
PSG2	VTN
A1BG	NTN3
GDF2	CSF2RA
NPPC	SAA1
DRAXIN	PTGDS
NETO1	SFTPD
ADAMTS19	NTN5
RPTN	CXCL1
ADAMTS18	TIMP2
CD40	SCPEP1
IMPG2	SPON2
TNF	CCN2
MMP7	PCSK9
IZUMO4	GRN
ALCAM	EPDR1
IL20	DPP7
IL36B	VEGFB
LYG1	CTSD
FAM20A	NPC2
TIMP4	LAMA1
GLB1L2	FBLN5
VMO1	MMP11
HLA-G	PRXL2A
HAPLN1	TXNDC16
AMH	CREG1
AKR1B10	MEGF6
PLGLB1	MAN2B2
C7	PDGFA
SCN1B	INHBA
CORT	SEMA3D
PGF	NHLRC3
RSPO3	AGT
NOTCH2NLA	PTHLH
SCGB3A2	MAMDC2
EGFLAM	LY96
OLFM4	GAS6
MASP2	DMKN
C8G	TUFT1
GLTPD2	CCDC126
UTS2B	ITIH3
KCP	ITGBL1
HPSE	TGM2
CRHR2	ADAMTS5
MUC13	ADAM12
CST2	GDF6
SPINK4	ABI3BP
ADAMTS9	COL4A5
CXCL14	HMCN1
PEBP4	TNFSF15
MUC20	ERBB3
TF	FST
BMP7	ST6GAL1
ANGPTL1	KCP
CLEC18B	IL17D
CCL28	EDIL3
ALKAL1	ISG15
WNT4	ZP3
LCN1	TSLP
CREG2	APOE
SHBG	IL6R
GDF6	DKK2
GDF9	CATSPERG
NRG2	LGI4
TREM2	INHA
SBSPON	OLFML3
SFTPD	HYAL1
OSTN	SHBG
DNASE1L2	BMP2
C6orf58	PLA2G3
SPINK6	SCRG1
TAC3	OVGP1
VWF	VWF
OSM	CHADL
SERPINC1	CYTL1
FCGBP	TG
CHL1	VSTM2L
WIF1	CKLF
FGF22	TFRC
C1QL3	MMP3
IGF1	SOGA1
ISM1	ENDOD1
OTOGL	MATN2
PRSS16	MET
IMPG1	CRISPLD2
CBLN2	ACAN
ANGPT2	SEMA3A
SPOCK2	NOG
IGFALS	LRRC17
COL15A1	TEK
GDF11	GREM1
ADAMTS1	RELN
CRLF1	TGFB2
STATH	GPX3
NOG	GDF15
CCDC3	LRP8
METRN	ADCK1
SFRP1	HHIP
IL17D	C7
NPY	THEM6
GREM2	ANGPT1
PRADC1	ELN
LUZP2	SPP1
PDCD1LG2	ADAM23
PLA2G2A	PVR
CST3	DHRS11
C1QTNF2	ULBP2
PCSK1	LIPG
CGREF1	GFOD1
ARSK	COL4A6
MYDGF	HBEGF
LBP	CHRDL2
BMP4	SCUBE3
C1orf54	NRP2
C4orf48	CCBE1
NPPB	HMGB1
CLEC11A	NXPH3
IGFBP6	TWSG1
BDNF	CSF1
LUM	LOXL3
HMCN1	ARSI
EDN1	CXCL12
PLA2G12A	CTHRC1
GDF10	AGER
RSPO2	IL11RA
PROS1	PKDCC
PRSS35	LY6K
PF4V1	HHIPL1
FGFBP3	PRSS35
TCN2	DHRS4L2
CRH	C5
CCDC126	FBN2
IL16	HMGB2
SEMA3E	FGF22
SST	C14orf93
ADAMTS3	AOC3
PNOC	NRTN
ADAMTS16	DKKL1
CCK	ADAMTS4
F12	PLAU
CDNF	HAPLN1
VTN	ESM1
PRG4	FAM180A
BMP10	FSTL3
C3orf33	FLT1
WNT11	OLFML2B
PCSK6	LAMC2
CNTN2	CCDC134
QRFP	CLU
BCAN	TNFAIP6
JCHAIN	TFPI2
CFHR1	SCG2
TLL1	XYLT1
RBP4	MATN3
PYY	EGFLAM
COL21A1	S100A13
CPA3	WNT7B
FN1	C18orf54
NENF	CST6
COL5A1	FOLR3
GAS6	LIF
LAMA4	GPLD1
TIMP2	LY6G5C
COL11A1	IGFBPL1
MMP2	MMP10
SPARC	AMH
COL18A1	C1QTNF9B
COL1A1	IMPG2
IGFBP4	PRG4
MXRA7	LGALS9
COL6A3	CGB7
COL1A2	S100A4
LTBP2	COL18A1
GAL	SPON1
HTRA1	NCAM1
LAMC1	C1QTNF3
WNT5B	IL4R
XYLT2	IL11
OAF	LCAT
HSPG2	NRG1
MAN2B2	THBS3
THSD4	KISS1
IL4R	COL24A1
C1orf56	TNFRSF25
LTBP3	PRSS53
COL27A1	BGN
VEGFA	LY6G5B
ATRN	FGFR2
PXDN	WNT3
ADAMTS2	CD14
COL6A1	GHR
ADAMTSL5	FRZB
FSTL1	COL11A1
LAMB1	PRSS23
HSD11B1L	NMB
TNFRSF25	IL18
ADAMTSL4	SMOC2
DKK3	CXCL8
CTF1	IL18BP
SDC4	SDC1
ZP1	UTS2B
SCUBE3	COL12A1
SSC5D	LEFTY2
GREM1	NOTCH2NLA
CHSY1	MMP25
PVR	FGF18
LCAT	COL11A2
VEGFB	OVCH2
TUFT1	MFAP2
COL4A1	QSOX1
EGFR	FGL2
VASH1	COL7A1
CCN2	COL5A2
SCG5	ADAMTS7
NT5DC3	C1QTNF6
FAM20C	COL27A1
THBS2	EMID1
TNC	COL4A1
NXPH4	SMOC1
SMPDL3A	COL4A2
CPQ	TAC3
CPA4	LUZP2
CSF1	EMILIN1
BMP1	NID1
NID2	FBN1
PTK7	VASH2
LY6G5C	FGF10
FSTL3	IZUMO4
NECTIN1	CXCL10
FKRP	C1QL1
CA11	BMP6
PRSS53	ADAMTS6
PTGDS	IGLON5
CST6	TREM1
C1QTNF6	F10
DHRS11	WFDC1
ASGR1	UCN2
OLFM2	COL9A3
ERAP1	KAZALD1
ADM2	COLEC10
CES4A	LOXL2
IL1R1	DNASE1
WNT7B	TNFRSF11B
GIP	ALKAL1
DHRS13	TECTA
SNED1	HSD11B1L
CBLN3	PAPLN
ADAMTS10	CHL1
MUC1	CLEC18B
NPFF	MASP2
ACE	VWDE
COL7A1	C16orf89
COCH	ERFE
PSPN	COLEC11
PODNL1	SERPINI1
THNSL2	CXADR
SERPINA3	CXCL5
MASP1	C1QTNF12
SAA4	MSTN
SEMA3F	HPX
PAPLN	ERVMER34-1
VGF	DNASE1L2
OLFML2A	UCN
COL5A3	WNT2B
LAMB4	PINLYP
C2orf66	EDN1
CCL26	LIPH
PLGLB2	TNFSF13
ADAMTS13	TFPI
LRCOL1	CYB5D2
CHI3L1	NID2
COL19A1	MXRA7
CCN5	ATRN
OTOA	FSTL1
UCN	F3
CLEC3B	SPARC
APOE	VASN
C21orf62	CTF1
PSG6	F8
MSMB	LOX
ADAMTS15	IL1RAP
SCRG1	NOTCH2NLC
AHSG	IL12A
RSPO4	PSG4
ADM5	PSG2
NOTCH2NLC	SPX
PRSS27	DKK1
ADGRG1	FAS
CTSB	ANXA1
CLCF1	FAM3C
APP	DIPK2A
ENTPD5	IDE
CTSD	PDGFC
LY6G5B	MMP1
METRNL	NPPB
ANGPTL2	NXPE3
SPATA20	PIBF1
QSOX1	PDCD1LG2
COL16A1	C6orf120
DNASE1	BCHE
C1RL	AIMP1
MFAP4	IFNE
SCT	FAM177A1
GRN	NMI
FGF18	AGGF1
CGB7	PON2
THBS3	TIMP4
C1S	MMP16
LECT2	FGF2
ADGRE5	BDNF
COL11A2	ALKAL2
LOXL1	NECTIN1
PTX3	MGAT4A
EDDM13	ADAM9
VASN	IL1RL1
ADAMTS4	NUCB2
MMP11	CORT
INHBE	ALCAM
WFDC10B	AKR1B10
FCN1	NAMPT
FBLN2	EPGN
DMKN	C5orf46
LGALS9	C1QL3
HGF	CD160
ANGPTL8	CSF2
IGSF10	GLB1L2
GLB1L	ZG16B
THBS4	GAL
RAET1G	LCN1
ADAMTS7	PLGLB1
EFNA1	SHE
LCN2	SERPINE3
CHRDL2	CTRB1
PLA2G1B	GNRH1
TGFB3	AFP
WNT3	SCGB3A2
IL15RA	PLGLB2
FCMR	PLA2G10
LAMA5	IFNA1
GHRL	CRHR2
OTOS	C8G
IL24	OSTN
DKKL1	CTRB2
COL3A1	IMPG1
BMP8B	ODAPH
COLQ	VMO1
SLURP2	LYG1
SPESP1	C6orf58
PLA2G12B	BMP8B
PPY	MMP21
LYZ	OTOGL
AMN	TSPEAR
CTHRC1	OSM
HYAL1	CFHR1
FOLR1	MUC13
HMCN2	CXCL3
CFB	CCL20
TNXB	CSF3
SERPING1	NENF
COL6A2	IL24
RNASE4	EGFR
NRG4	SEMA3F
HLA-E	TMEFF2
COPA	METRNL
LAMB2	HDGF
MET	CGA
TEPP	ASGR1
LOXL3	LTBP2
APLN	GREM2
GDF5	FN1
TNFSF13	LAMC1
CFD	FCMR
LGALS3BP	TNFRSF6B
MEGF6	C17orf67
NCAM1	TNFRSF18
VWA1	FKRP
TGFBR3	METRN
SECTM1	TGFBR2
ENHO	VGF
INHA	ADGRE5
TNFRSF1B	EMILIN2
ALKAL2	ADAMTS1
EFEMP1	IL20
PRTN3	PF4V1
PRSS36	IL1R2
WFDC2	IGFBP1
TNFRSF6B	PRG2
APOA1	CCN3
ANGPTL6	IL23A
C9	EFNA1
S100A9	NRP1
PSG1	CHSY1
MMP25	THNSL2
SPINK13	CREG2
SPOCK3	SPESP1
PKDCC	AMN
ZBED3	ADAMTSL3
CPAMD8	ARTN
COL8A2	PSPN
OVCH2	AGRN
IGLON5	EYS
IL18BP	IL4I1
ACR	MMP17
LPL	CCK
INSL3	ADM5
CEMIP	TAC1
ERFE	EMILIN3
AGT	PCSK1
MMRN2	BMP8A
KLK10	ADA2
HAPLN4	ANGPT2
C1QL2	PILRA
PRB2	PEBP4
SPINK9	MATN1
PILRA	OXT
LGI4
HCRT
S100A7
SHE
PRAP1
WFDC1
AOC3
TMPRSS11E
ART4
AZU1
SCUBE2
CCL27
PRG2
IL17C
COL9A3
IGFBPL1
MATN1
ITIH4
CEL
CCL25
FETUB
PRB1
RNASE1
WNT10B
